# Chlamydiae as symbionts of photosynthetic dinoflagellates

**DOI:** 10.1101/2023.12.18.572253

**Authors:** Justin Maire, Astrid Collingro, Kshitij Tandon, Vanta J. Jameson, Louise M. Judd, Matthias Horn, Linda L. Blackall, Madeleine J. H. van Oppen

## Abstract

Chlamydiae are ubiquitous intracellular bacteria and infect a wide diversity of eukaryotes, including mammals. However, chlamydiae have never been reported to infect photosynthetic organisms. Here, we describe a novel chlamydial genus and species, *Candidatus* Algichlamydia australiensis (*A. australiensis* thereafter), capable of infecting the photosynthetic dinoflagellate *Cladocopium* sp. (originally isolated from a scleractinian coral). *A. australiensis* was confirmed to be intracellular by fluorescence *in situ* hybridization and confocal laser scanning microscopy, and temporally stable at the population level by monitoring its relative abundance across four weeks of host growth. Using a combination of short- and long-read sequencing, we recovered a high-quality (completeness 91.73% and contamination 0.27%) metagenome-assembled genome of *A. australiensis*. Phylogenetic analyses show that this chlamydial taxon represents a new genus and species within the Simkaniaceae family. *A. australiensis* possesses all the hallmark genes for chlamydiae-host interactions, including a complete type III secretion system. In addition, a type IV secretion system is encoded on a plasmid and has previously been observed for only three other chlamydial species. Twenty orthologous groups of genes are unique to *A. australiensis*, one of which is structurally similar to a protein known from Cyanobacteria and Archaeplastida involved in thylakoid biogenesis and maintenance, hinting at potential chlamydiae interactions with the chloroplasts of *Cladocopium* cells. Despite *Cladocopium* being itself a symbiont of cnidarians, a meta-analysis of 12,009 cnidarian 16S rRNA gene metabarcoding samples only returned five samples with *A. australiensis* sequences, suggesting *A. australiensis* does not associate with cnidarians. Our study shows that chlamydiae infect dinoflagellate symbionts of cnidarians, the first photosynthetic organism reported to harbor chlamydiae, thereby expanding the breadth of chlamydial hosts and providing a new contribution to the discussion around the role of chlamydiae in the establishment of the primary plastid.
