## Supplementary material for "Chlamydiae as symbionts of photosynthetic dinoflagellates": Table S6

### Sheet: clado49_chlam.faa_results
Target genome	AAI_estimate (%)
1045192-5	45.62
1045240-7	43.5
1049244-12	45.33
1063924-70	46.88
3300004085-10	45.57
3300006056-100	47.22
3300006056-139	40.62
3300010035-10	45.83
3300013126-109	42.02
3300013132-109	46.4
3300013133-59	46.89
CC_bin22	46.15
CHL1NORP91	44.26
clean1596	43.08
CLI4_bin_1	45.12
Gw_Eff_bin_326	45.62
H124911	42.59
HK-STAS-VERR_A-3	45.13
HK-STAS-VERR_A-4	46.32
HK-STAS-VERR_A-5	46.42
HK-STAS-VERR_A-6	47.43
IP30a_bin.2	44.98
K_9	47.27
K_DeepCast_35m_m1_012	43.09
K1060_chlam_2	47.24
M_surface_7_m1_001	42.78
M30B1	46.99
M30B2	47.04
mNY24nWvNh	43.73
NC_groundwater_1612_36_11	46.25
nzgw618	43.03
OFTM116	46.67
OFTM343	46.38
Pac_F2b	45.81
PL25a_bin.114	47.28
PL25a_bin.130	45.25
RH-23may17-898	43.24
S4CHLAM102	42.16
S4CHLAM20	42.65
S4CHLAM37	47.14
SIMNZ	47.09
SP1CHLAM54	46.19
SP4CHLAM5	42.85
SRR6231164_bin.38	43.05
SYNMED	47.1
Tobar13.5m-G69	46.22
XENOCL	46.88
ZE-3nov15-36	40.73
