## Supplementary material for "Chlamydiae as symbionts of photosynthetic dinoflagellates": Table S10

### Sheet: Virulence genes
Category	Gene	Function	Locus
Nucleotide acquisition	NTTs	nucleotide transporters	EFCAOE_00240, EFCAOE_00685, EFCAOE_00690, EFCAOE_00695, EFCAOE_04440, EFCAOE_06465, EFCAOE_08395
Virulence effectors	CT_056_hp	potential T3SS effector	EFCAOE_03030
	CT_084	phospholipase D, virulence factor	EFCAOE_05995
	CT_380_effector	metal dependent hydrolase of the beta-lactamase superfamily I, potential T3SS effector	EFCAOE_06620
	CT_387_effector	potential T3SS effector	EFCAOE_01490
	CT_541_mip	macrophage infectivity potentiator, T3SS effector	EFCAOE_04635
	CT_630_chxR	transcriptional regulator of virulence genes	EFCAOE_03530
	CT_642_effector	potential T3S effector	EFCAOE_04110
	CT_673_pkn5	Ser/Thr protein kinase, T3SS effector	EFCAOE_05175
	CT_737_NUE	histone methyltransferase, T3SS effector	EFCAOE_08050
	CT_830	hypothetical rRNA methylase, T3SS effector	EFCAOE_01960
Intracellular growth and survival	CT_145_pkn1	Ser/Thr protease, potentially involved in intracellular survival	EFCAOE_08155
	CT_259_cppA	2C protein phosphatase (PP2C), involved in chlamydial growth	EFCAOE_01775
	CT_301_pknD	Ser/Thr kinase D, inclusion growth and division	EFCAOE_01695
	CT_806_ptr	protease, inclusion lumen, recovery from host-induced stress	EFCAOE_05660
	PUV_27080_htrA	protease, intracellular survival and spread	EFCAOE_01145
Developmental regulation	CT_394_hrcA	heat-inducible transcriptional repressor, works in transcriptional regulatory network with grgA and euo	EFCAOE_00770
	CT_446_euo	main regulator in developmental cycle, core gene; works in transcriptional regulatory network with grgA and hrcA	EFCAOE_04565
	CT_504_grgA	transcriptional activator and developmental regulator	EFCAOE_04880
	PUV_06830_tsp	tail-specific protease, developmental regulator	EFCAOE_02795
Host cell entry	CT_017_ctad1	adhesin/invasin	EFCAOE_01190
	CT_396_dnaK	heat shock protein, adhesin	EFCAOE_00760
	SNE_A00420_ompA	outer membrane protein, potential adhesin	EFCAOE_03795
Host lipid acquisition	CT_699_psd	PS-decarboxylase, acquisition of host cell lipids	EFCAOE_03245
	CT_775_lpaT	lysophospholipid acyltransferase, acquisition of host cell lipids	EFCAOE_01065
	CT_776_aasC	acyl-ACP synthase, acquisition of host cell lipids	EFCAOE_01065
