## Supplementary material for "Chlamydiae as symbionts of photosynthetic dinoflagellates": Table S11

### Sheet: OG_clado_vs_chlamydiae
Orthogroup	Locus	Annotation	Structure pLDDT (global)	Closest protein	Closest protein annotation
OG0007643	EFCAOE_00290	hypothetical protein
	EFCAOE_02505	hypothetical protein	48.22
	EFCAOE_02510	hypothetical protein
OG0007644	EFCAOE_00935	Lanthionine synthetase C-like protein	84.25	AF_AFA0A175WGH5F1	cytochrome P450 (Madurella mycetomatis)
				AF_AFQ0002B5F1	2-(3-amino-3-carboxypropyl)histidine synthase subunit 2 (Cricetulus griseus)
	EFCAOE_03460	hypothetical protein
	EFCAOE_04015	PFAM Lanthionine synthetase
OG0007645	EFCAOE_03225	hypothetical protein	66.45
	EFCAOE_04975	hypothetical protein
	EFCAOE_04980	hypothetical protein
OG0007646	EFCAOE_06795	hypothetical protein
	EFCAOE_06800	hypothetical protein	39.27
	EFCAOE_06805	hypothetical protein
OG0007647	EFCAOE_07230	Disease resistance protein ko:K13459
	EFCAOE_07235	hypothetical protein	62.71
	EFCAOE_07240	hypothetical protein
OG0010948	EFCAOE_00285	hypothetical protein	57.68
	EFCAOE_02500	hypothetical protein
OG0010950	EFCAOE_00350	hypothetical protein
	EFCAOE_05875	hypothetical protein	77.37	6E8E	sliding clamp-MutL complex (Escherichia coli)
OG0010951	EFCAOE_00750	hypothetical protein	41.58
	EFCAOE_00755	hypothetical protein
OG0010952	EFCAOE_01080	hypothetical protein	51
	EFCAOE_01085	hypothetical protein
OG0010953	EFCAOE_01290	COG1028 Dehydrogenases
	EFCAOE_08255	hypothetical protein	36.8
OG0010954	EFCAOE_01845	hypothetical protein	65.37
	EFCAOE_01850	hypothetical protein
OG0010955	EFCAOE_03035	hypothetical protein	73.09	8EOK	C3bB proconvertase in complex with lufaxin and factor Xa (Homo sapiens)
	EFCAOE_03045	hypothetical protein
OG0010956	EFCAOE_05200	hypothetical protein
	EFCAOE_08225	hypothetical protein	39.97
OG0010957	EFCAOE_05475	hypothetical protein
	EFCAOE_05480	hypothetical protein	37.03
OG0010958	EFCAOE_05485	hypothetical protein
	EFCAOE_05490	hypothetical protein	40.75
OG0010959	EFCAOE_05835	hypothetical protein
	EFCAOE_05850	hypothetical protein	67.25
OG0010960	EFCAOE_06725	hypothetical protein
	EFCAOE_07285	hypothetical protein	77.74	AF_AFQ8NF67F1	putative ankyrin repeat domain containing protein 20A12 (Homo sapiens)
				AF_AFQ4DQS6F1	putative Mucin-associated surface protein (MASP) (Trypanosoma cruzi strain CL Brener)
				7O3Z	VIPP1 oligomerization and maintenance of thylakoid membrane integrity (Synechocystis sp. PCC 6803 substr. Kazusa)
OG0010961	EFCAOE_07035	hypothetical protein	42.27
	EFCAOE_07040	hypothetical protein
OG0010962	EFCAOE_07615	hypothetical protein	33.71
	EFCAOE_07620	hypothetical protein
OG0010963	EFCAOE_07980	hypothetical protein
	EFCAOE_07985	hypothetical protein	49.69
