## Supplementary material for "Chlamydiae as symbionts of photosynthetic dinoflagellates": Table S12

### Sheet: A. Symbiodiniaceae
Sample ID	Relative abundance of Algichlamydia australiense Cla49(%)	Host species	Culture ID	Collection_Year	Original_Waterbody	Collection	Fraction of the bacterial community	Original cnidarian Host	Publication
SRR12524345	0.647591	Gerakladium sp. (G3)	SCF097.01	2020	Culture	Lab	Intracellular	Diploastrea heliopora	Maire, J., Girvan, S.K., Barkla, S.E., Perez-Gonzalez, A., Suggett, D.J., Blackall, L.L. and van Oppen, M.J., 2021. Intracellular bacteria are common and taxonomically diverse in cultured and in hospite algal endosymbionts of coral reefs. The ISME journal, pp.1-15.
SRR12524358	1.30504	Fugacium sp. (F5.1)	SCF092.01	2020	Culture	Lab	Intracellular	Pocillopora damicornis	Maire, J., Girvan, S.K., Barkla, S.E., Perez-Gonzalez, A., Suggett, D.J., Blackall, L.L. and van Oppen, M.J., 2021. Intracellular bacteria are common and taxonomically diverse in cultured and in hospite algal endosymbionts of coral reefs. The ISME journal, pp.1-15.
SRR12524393	0.454279	Durusdinium trenchii (D1a)	SCF082	2020	Culture	Lab	Intracellular	Acropora muricata	Maire, J., Girvan, S.K., Barkla, S.E., Perez-Gonzalez, A., Suggett, D.J., Blackall, L.L. and van Oppen, M.J., 2021. Intracellular bacteria are common and taxonomically diverse in cultured and in hospite algal endosymbionts of coral reefs. The ISME journal, pp.1-15.
SRR12524394	0.099108	Durusdinium trenchii (D1a)	SCF082	2020	Culture	Lab	Intracellular	Acropora muricata	Maire, J., Girvan, S.K., Barkla, S.E., Perez-Gonzalez, A., Suggett, D.J., Blackall, L.L. and van Oppen, M.J., 2021. Intracellular bacteria are common and taxonomically diverse in cultured and in hospite algal endosymbionts of coral reefs. The ISME journal, pp.1-15.
SRR12524424	3.1617	Breviolum minutum (B1)	MMSF01	2020	Culture	Lab	Closely-associated	Exaiptasia diaphana	Maire, J., Girvan, S.K., Barkla, S.E., Perez-Gonzalez, A., Suggett, D.J., Blackall, L.L. and van Oppen, M.J., 2021. Intracellular bacteria are common and taxonomically diverse in cultured and in hospite algal endosymbionts of coral reefs. The ISME journal, pp.1-15.
SRR12524426	0.0184242	Breviolum minutum (B1)	MMSF01	2020	Culture	Lab	Closely-associated	Exaiptasia diaphana	Maire, J., Girvan, S.K., Barkla, S.E., Perez-Gonzalez, A., Suggett, D.J., Blackall, L.L. and van Oppen, M.J., 2021. Intracellular bacteria are common and taxonomically diverse in cultured and in hospite algal endosymbionts of coral reefs. The ISME journal, pp.1-15.
SRR12524429	0.00904064	Breviolum minutum (B1)	MMSF01	2020	Culture	Lab	Loosely-associated	Exaiptasia diaphana	Maire, J., Girvan, S.K., Barkla, S.E., Perez-Gonzalez, A., Suggett, D.J., Blackall, L.L. and van Oppen, M.J., 2021. Intracellular bacteria are common and taxonomically diverse in cultured and in hospite algal endosymbionts of coral reefs. The ISME journal, pp.1-15.
SRR12524431	0.0599835	Breviolum minutum (B1)	MMSF01	2020	Culture	Lab	Intracellular	Exaiptasia diaphana	Maire, J., Girvan, S.K., Barkla, S.E., Perez-Gonzalez, A., Suggett, D.J., Blackall, L.L. and van Oppen, M.J., 2021. Intracellular bacteria are common and taxonomically diverse in cultured and in hospite algal endosymbionts of coral reefs. The ISME journal, pp.1-15.
SRR12524433	0.0275528	Breviolum minutum (B1)	MMSF01	2020	Culture	Lab	Intracellular	Exaiptasia diaphana	Maire, J., Girvan, S.K., Barkla, S.E., Perez-Gonzalez, A., Suggett, D.J., Blackall, L.L. and van Oppen, M.J., 2021. Intracellular bacteria are common and taxonomically diverse in cultured and in hospite algal endosymbionts of coral reefs. The ISME journal, pp.1-15.

### Sheet: B. Cnidarians
Sample ID	Relative abundance of Algichlamydia australiense Cla49(%)	Host species	Lifestage	Host tissue	Collection_Year	Original_Reef	Original_Waterbody	Collection	Condition	Publication
SRR1772480	0.311042	Acropora muricata	Adult	Tissue	2013	Kenting	China Sea	Lab	Healthy	Lee, S.T., Davy, S.K., Tang, S.L., Fan, T.Y. and Kench, P.S., 2015. Successive shifts in the microbial community of the surface mucus layer and tissues of the coral Acropora muricata under thermal stress. FEMS microbiology ecology,« 91(12), p.fiv142.
SRR9264720	0.0138575	Montipora stellata	Adult	Tissue	2018	St John's Island	Singapore Strait	Lab	Healthy	Fong, J., Deignan, L.K., Bauman, A.G., Steinberg, P.D., McDougald, D. and Todd, P.A., 2020. Contact-and Water-Mediated Effects of Macroalgae on the Physiology and Microbiome of Three Indo-Pacific Coral Species. Frontiers in Marine Science, 6, p.831.
ERR2816723	0.0373762	Astrea curta	Adult	Skeleton	2015	Far Flats	Tasman Sea	Field	Healthy	Pollock, F.J., McMinds, R., Smith, S., Bourne, D.G., Willis, B.L., Medina, M., Thurber, R.V. and Zaneveld, J.R., 2018. Coral-associated bacteria demonstrate phylosymbiosis and cophylogeny. Nature communications, 9(1), pp.1-13.
SRR12284493	0.0202132	Pocillopora sp.	Adult	Tissue	2018	Racha_west	Indian Ocean	Lab	Healthy	Doering, T., Wall, M., Putchim, L., Rattanawongwan, T., Schroeder, R., Hentschel, U. and Roik, A., 2021. Towards enhancing coral heat tolerance: a "microbiome transplantation" treatment using inoculations of homogenized coral tissues. Microbiome, 9(1), pp.1-16.
SRR12773401	0.0106664	Pocillopora damicornis	Adult	Tissue	2017	Sanya	China Sea	Lab	Stressed	Zhang, Y., Yang, Q., Zhang, Y., Ahmad, M., Ling, J., Tang, X. and Dong, J., 2021. Shifts in abundance and network complexity of coral bacteria in response to elevated ammonium stress. Science of The Total Environment, 768, p.144631.
