## Supplementary material for "Chlamydiae as symbionts of photosynthetic dinoflagellates": Table S13

### Sheet: A-Growth Phase
Relative abundance	Phylum	Class	Order	Family	Genus	Species
0.217865	p__Proteobacteria	c__Alphaproteobacteria	o__Caulobacterales	f__Caulobacteraceae	g__Caulobacter
0.0170584	p__Proteobacteria	c__Alphaproteobacteria	o__Rhodobacterales	f__Rhodobacteraceae	g__Limimaricola
0.0210816	p__Proteobacteria	c__Alphaproteobacteria	o__Rhizobiales	f__Beijerinckiaceae	g__Methylobacterium-Methylorubrum
0.0177665	p__Bacteroidota	c__Rhodothermia	o__Balneolales	f__Balneolaceae	g__Balneola	s__uncultured_bacterium
0.0544581	p__Proteobacteria	c__Gammaproteobacteria	o__Burkholderiales	f__Comamonadaceae	g__Pelomonas
0.224752	p__Proteobacteria	c__Gammaproteobacteria	o__Burkholderiales	f__Comamonadaceae
0.0889289	p__Proteobacteria	c__Gammaproteobacteria	o__Burkholderiales	f__Comamonadaceae
0.0677829	p__Proteobacteria	c__Gammaproteobacteria	o__Burkholderiales	f__Nitrosomonadaceae	g__DSSD61	s__uncultured_bacterium
0.0697463	p__Proteobacteria	c__Gammaproteobacteria	o__Burkholderiales	f__Burkholderiaceae	g__Burkholderia-Caballeronia-Paraburkholderia
0.014741	p__Proteobacteria	c__Gammaproteobacteria	o__Burkholderiales	f__Burkholderiaceae	g__Cupriavidus
0.366948	p__Proteobacteria	c__Gammaproteobacteria	o__Burkholderiales	f__Burkholderiaceae	g__Ralstonia
3.36623	p__Proteobacteria	c__Alphaproteobacteria	o__Sphingomonadales	f__Sphingomonadaceae	g__Sphingomonas
0.060509	p__Proteobacteria	c__Alphaproteobacteria	o__Sphingomonadales	f__Sphingomonadaceae	g__Sphingomonas
0.034503	p__Proteobacteria	c__Alphaproteobacteria	o__Sphingomonadales	f__Sphingomonadaceae	g__Sphingomonas
0.0600262	p__Proteobacteria	c__Gammaproteobacteria	o__Pseudomonadales	f__Moraxellaceae	g__Acinetobacter
0.049598	p__Proteobacteria	c__Gammaproteobacteria	o__JG36-TzT-191	f__JG36-TzT-191	g__JG36-TzT-191
0.11825	p__Proteobacteria	c__Gammaproteobacteria	o__Steroidobacterales	f__Steroidobacteraceae	g__uncultured
0.0235599	p__Proteobacteria	c__Gammaproteobacteria
0.0354042	p__Elusimicrobiota	c__Elusimicrobia	o__Lineage_IV	f__Lineage_IV	g__Lineage_IV	s__uncultured_Termite
0.32279	p__Bacteroidota	c__Bacteroidia	o__Chitinophagales	f__Chitinophagaceae	g__Sediminibacterium	s__Sediminibacterium_sp.
0.0763765	p__Bacteroidota	c__Bacteroidia	o__Chitinophagales	f__Chitinophagaceae	g__Niastella	s__Niastella_koreensis
0.0243001	p__Bacteroidota	c__Bacteroidia	o__Cytophagales	f__Cyclobacteriaceae	g__Fulvivirga
0.0421632	p__Bacteroidota	c__Bacteroidia	o__Flavobacteriales	f__Flavobacteriaceae	g__Muricauda
0.322307	p__Actinobacteriota	c__Actinobacteria	o__Micrococcales	f__Dermabacteraceae	g__Brachybacterium
0.15359	p__Actinobacteriota	c__Actinobacteria	o__Micrococcales	f__Dermabacteraceae	g__Brachybacterium
0.043	p__Actinobacteriota	c__Actinobacteria	o__Propionibacteriales	f__Propionibacteriaceae	g__Cutibacterium
0.0159319	p__Actinobacteriota	c__Actinobacteria	o__Propionibacteriales	f__Propionibacteriaceae	g__Cutibacterium
0.0317672	p__Firmicutes	c__Clostridia	o__Oscillospirales	f__Butyricicoccaceae	g__UCG-008	s__uncultured_bacterium
0.0473772	p__Myxococcota	c__Polyangia	o__Polyangiales	f__Polyangiaceae
5.98881	TOTAL

### Sheet: B-Time Series
Abundance	Phylum	Class	Order	Family	Genus	Species
0.0240389	p__Firmicutes	c__Bacilli	o__Lactobacillales	f__Aerococcaceae	g__Aerococcus
0.0329549	p__Firmicutes	c__Clostridia	o__Lachnospirales	f__Lachnospiraceae	g__Anaerostignum
0.0750659	p__Proteobacteria	c__Alphaproteobacteria	o__Caulobacterales	f__Caulobacteraceae	g__Caulobacter
0.0530159	p__Proteobacteria	c__Alphaproteobacteria	o__Caulobacterales	f__Caulobacteraceae	g__Caulobacter
0.0338808	p__Proteobacteria	c__Alphaproteobacteria	o__Rhodobacterales	f__Rhodobacteraceae	g__Ruegeria
0.0976988	p__Proteobacteria	c__Alphaproteobacteria	o__Rhodobacterales	f__Rhodobacteraceae	g__Limimaricola
0.0618633	p__Proteobacteria	c__Alphaproteobacteria	o__Rhizobiales	f__Beijerinckiaceae	g__Methylobacterium-Methylorubrum
0.0315146	p__Proteobacteria	c__Alphaproteobacteria	o__Micavibrionales	f__Micavibrionaceae	g__uncultured	s__uncultured_bacterium
0.102637	p__Proteobacteria	c__Gammaproteobacteria	o__Burkholderiales	f__Comamonadaceae	g__Pelomonas
0.333493	p__Proteobacteria	c__Gammaproteobacteria	o__Burkholderiales	f__Comamonadaceae
0.0453344	p__Proteobacteria	c__Gammaproteobacteria	o__Burkholderiales	f__Comamonadaceae
0.685401	p__Proteobacteria	c__Gammaproteobacteria	o__Burkholderiales	f__Comamonadaceae
0.367717	p__Proteobacteria	c__Gammaproteobacteria	o__Burkholderiales	f__Nitrosomonadaceae	g__DSSD61	s__uncultured_bacterium
0.512944	p__Proteobacteria	c__Gammaproteobacteria	o__Burkholderiales	f__Burkholderiaceae	g__Burkholderia-Caballeronia-Paraburkholderia
0.0303487	p__Proteobacteria	c__Gammaproteobacteria	o__Burkholderiales	f__Burkholderiaceae	g__Cupriavidus
0.902985	p__Proteobacteria	c__Gammaproteobacteria	o__Burkholderiales	f__Burkholderiaceae	g__Ralstonia
0.107095	p__Proteobacteria	c__Alphaproteobacteria	o__Sphingomonadales	f__Sphingomonadaceae	g__Sphingomonas
0.0769863	p__Proteobacteria	c__Alphaproteobacteria	o__Sphingomonadales	f__Sphingomonadaceae	g__Sphingomonas
0.210452	p__Proteobacteria	c__Gammaproteobacteria	o__Pseudomonadales	f__Moraxellaceae	g__Acinetobacter
0.0484208	p__Proteobacteria	c__Gammaproteobacteria	o__Alteromonadales	f__Alteromonadaceae	g__Alteromonas
0.316004	p__Proteobacteria	c__Gammaproteobacteria	o__JG36-TzT-191	f__JG36-TzT-191	g__JG36-TzT-191
0.780802	p__Proteobacteria	c__Gammaproteobacteria	o__Steroidobacterales	f__Steroidobacteraceae	g__uncultured
0.503137	p__Bacteroidota	c__Bacteroidia	o__Chitinophagales	f__Chitinophagaceae	g__Sediminibacterium	s__Sediminibacterium_sp.
0.0269881	p__Bacteroidota	c__Bacteroidia	o__Chitinophagales	f__Chitinophagaceae
0.0876855	p__Bacteroidota	c__Bacteroidia	o__Chitinophagales	f__Chitinophagaceae
0.116422	p__Bacteroidota	c__Bacteroidia	o__Chitinophagales	f__Chitinophagaceae	g__Niastella	s__Niastella_koreensis
0.0190322	p__Bacteroidota	c__Bacteroidia	o__Flavobacteriales	f__Flavobacteriaceae	g__Muricauda
2.75758	p__Actinobacteriota	c__Actinobacteria	o__Micrococcales	f__Dermabacteraceae	g__Brachybacterium
1.08323	p__Actinobacteriota	c__Actinobacteria	o__Micrococcales	f__Dermabacteraceae	g__Brachybacterium
0.0187922	p__Actinobacteriota	c__Actinobacteria	o__Corynebacteriales	f__Corynebacteriaceae	g__Lawsonella	s__uncultured_bacterium
0.179692	p__Actinobacteriota	c__Actinobacteria	o__Propionibacteriales	f__Propionibacteriaceae	g__Cutibacterium
0.034258	p__Firmicutes	c__Clostridia	o__Oscillospirales	f__Butyricicoccaceae	g__UCG-008	s__uncultured_bacterium
0.118926	p__Myxococcota	c__Polyangia	o__Polyangiales	f__Polyangiaceae
9.87639	TOTAL
